# An evolutionary genomic approach reveals both conserved and species-specific genetic elements related to human disease in closely related *Aspergillus* fungi

**DOI:** 10.1101/2021.03.01.433394

**Authors:** Matthew E. Mead, Jacob L. Steenwyk, Lilian P. Silva, Patrícia A. de Castro, Nauman Saeed, Falk Hillmann, Gustavo H. Goldman, Antonis Rokas

**Affiliations:** Department of Biological Sciences, Vanderbilt University, Nashville, Tennessee, USA; Faculdade de Ciências Farmacêuticas de Ribeirão Preto, Universidade de São Paulo, Ribeirão Preto, Brazil; Junior Research Group Evolution of Microbial Interactions, Leibniz Institute for Natural Product Research and Infection Biology, Hans Knöll Institute (HKI), Jena, Germany

**Author notes:** Author for Correspondence: Antonis Rokas, Department of Biological Sciences, Vanderbilt University, Nashville, USA. MEM and JLS contributed equally to this work.

**Keywords:** evolution, *Aspergillus fumigatus*, evolutionary rate, virulence, pathogenicity, fungal disease, aspergillosis, convergent evolution

## Abstract

Aspergillosis is an important opportunistic human disease caused by filamentous fungi in the genus *Aspergillus*. Roughly 70% of infections are caused by *Aspergillus fumigatus*, with the rest stemming from approximately a dozen other *Aspergillus* species. Several of these pathogens are closely related to *A. fumigatus* and belong in the same taxonomic section, section *Fumigati*. Pathogenic species are frequently most closely related to non-pathogenic ones, suggesting *Aspergillus* pathogenicity evolved multiple times independently. To understand the repeated evolution of *Aspergillus* pathogenicity, we performed comparative genomic analyses on 18 strains from 13 species, including 8 species in section *Fumigati*, which aimed to identify genes, both ones previously connected to virulence as well as ones never before implicated, whose evolution differs between pathogens and non-pathogens. We found that most genes were present in all species, including approximately half of those previously connected to virulence, but a few genes were section- or species-specific. Evolutionary rate analyses identified hundreds of genes in pathogens that were faster-evolving than their orthologs in non-pathogens. For example, over 25% of all single-copy genes examined in *A. fumigatus* were faster-evolving. Functional testing of deletion mutants of 17 transcription factor-encoding genes whose evolution differed between pathogens and non-pathogens identified eight genes that affect either fungal survival in a model of phagocytic killing, host survival in an animal model of fungal disease, or both. These results suggest that the evolution of pathogenicity in *Aspergillus* involved both conserved and species-specific genetic elements, illustrating how an evolutionary genomic approach informs the study of fungal disease.
