## Supplementary Table 1 for "An evolutionary genomic approach reveals both conserved and species-specific genetic elements related to human disease in closely related *Aspergillus* fungi"

### Sheet: Sheet1
Section	Genus and Species	Strain	Previously Assembled (Y/N)	Number of Genes	Genome Size	GC Content	Contigs	N50	BUSCO single copy	BUSCO duplicate	BUSCO fragmented	BUSCO missing	Depth	Previously Annotated (Y/N)	Biosample Accession	Published (Y/N)	Download date	Notes	Link or SRR	Reference	Date of antiSMASH results	Clinical Isolate
Fumigati	Aspergillus turcosus	HMR AF 23	Y	9223	32352653	0.503879	939	110871	0.917	0.003	0.028	0.052	5x	Y	SAMN07177962	N	2018-11-15	clinical strains isolated from bronchoalveolar lavage fluid	https://www.ncbi.nlm.nih.gov/assembly/GCA_002234965.2	Parent-Michaud, M., Dufresne, P.J., Fournier, E., Martineau, C., Moreira, S., Perkins, V., De Repentigny, L. and Dufresne, S.F.	2018-11-18	Y
Fumigati	Aspergillus turcosus	HMR AF 1038	Y	9174	34076230	0.502997	1043	95868	0.917	0.002	0.028	0.053	5x	Y	SAMN07177609	N	2018-11-15	clinical strains isolated from bronchoalveolar lavage fluid	https://www.ncbi.nlm.nih.gov/assembly/GCA_002234975.2	Parent-Michaud, M., Dufresne, P.J., Fournier, E., Martineau, C., Moreira, S., Perkins, V., De Repentigny, L. and Dufresne, S.F.	2018-11-17	Y
Fumigati	Aspergillus thermomutatus	HMR AF 39	Y	9702	30945974	0.503116	647	93306	0.91	0.004	0.035	0.051	5x	Y	SAMN07177963	N	2018-11-15	azole-resistant; isolated from a human nasal aspirate	https://www.ncbi.nlm.nih.gov/assembly/GCF_002237265.1	Parent-Michaud, M., Dufresne, P.J., Fournier, E., Martineau, C., Moreira, S., Perkins, V., De Repentigny, L. and Dufresne, S.F.	2018-11-18	Y
Fumigati	Aspergillus udagawae	IFM 46973	Y	9999	32185562	0.499723	1029	432819	0.936	0.003	0.025	0.036	Unknown	Y	SAMD00031778	Y	2018-11-15	isolated from soil in Brazil	https://www.ncbi.nlm.nih.gov/assembly/GCA_001078395.1/	Draft Genome Sequence of the Pathogenic Filamentous Fungus Aspergillus udagawae Strain IFM 46973T., Genome Announc, 2015 Aug 6;3(4)	2018-11-18	N
Fumigati	Aspergillus fumigatus	Af293	Y	9630	29384958	0.501492	8	3948441	0.945	0.003	0.041	0.011	NA	Y	SAMN00115746	Y	2018-11-15	isolated from lung tissue of a patient in Shrewsbury, UK, in 1993	https://www.ncbi.nlm.nih.gov/assembly/GCF_000002655.1	Genomic sequence of the pathogenic and allergenic filamentous fungus Aspergillus fumigatus. Nature. 2005 Dec 22;438(7071):1151-6.	2018-11-17	Y
Fumigati	Aspergillus fumigatus	A1163	Y	9929	29205420	0.499928	55	3791214	0.94	0.003	0.042	0.015	NA	Y	SAMN00115744	Y	2018-11-15	Clinical	https://www.ncbi.nlm.nih.gov/assembly/GCA_000150145.1	Genomic islands in the pathogenic filamentous fungus Aspergillus fumigatus. PLoS Genet. 2008 Apr 11;4(4):e1000046. doi: 10.1371/journal.pgen.1000046.	2018-11-17	Y
Fumigati	Aspergillus fumigatus	F16311	N	8877	28482875	0.494734	821	318427	0.939	0.002	0.035	0.024	185.145x	N	SAMN01815902	N	2018-11-16	Clinical	ftp://ftp-trace.ncbi.nih.gov/sra/sra-instant/reads/ByRun/sra/SRR/SRR617/SRR617737/SRR617737.sra	N/A; sequenced by JCVI	2018-11-27	Y
Fumigati	Aspergillus fumigatus	12-7505446	N	8832	28767496	0.492436	1081	315052	0.94	0.002	0.034	0.024	61.4364x	N	SAMEA3267220	Y	2018-11-16	Clinical	ftp://ftp-trace.ncbi.nih.gov/sra/sra-instant/reads/ByRun/sra/ERR/ERR769/ERR769500/ERR769500.sra	Genomic Context of Azole Resistance Mutations in Aspergillus fumigatus Determined Using Whole-Genome Sequencing. MBio. 2015 Jun 2;6(3):e00536. doi: 10.1128/mBio.00536-15.	2018-11-29	Y
Fumigati	Aspergillus fischeri	NRRL 181	Y	10395	31770017	0.501751	438	2929192	0.965	0.006	0.025	0.004	NA	Y	SAMN02953637	Y	2018-11-15	isolated from canned apples	https://www.ncbi.nlm.nih.gov/assembly/GCF_000149645.1	Genomic islands in the pathogenic filamentous fungus Aspergillus fumigatus. PLoS Genet. 2008 Apr 11;4(4):e1000046. doi: 10.1371/journal.pgen.1000046.	2018-11-17	N
Fumigati	Aspergillus lentulus	IFM 54703	Y	9680	30956128	0.502306	19	4166724	0.937	0.003	0.029	0.031	Unknown	Y	SAMD00042548	Y	2018-11-15	isolated from patient at Fred Hutchinson cancer research center	https://www.ncbi.nlm.nih.gov/assembly/GCA_001445615.1/	Draft Genome Sequence of the Pathogenic Filamentous Fungus Aspergillus lentulus IFM 54703T. Genome Announc. 2016 Jan-Feb; 4(1): e01568-15.	2018-11-17	Y
Fumigati	Aspergillus novofumigatus	IBT 16806	Y	11549	32440129	0.499775	62	3768347	0.95	0.006	0.033	0.011	29.67x	Y	SAMN02744592	Y	2018-11-15	isolated from soil in Ecuador	https://www.ncbi.nlm.nih.gov/assembly/GCF_002847465.1/	Linking secondary metabolites to gene clusters through genome sequencing of six diverse Aspergillus species. PNAS January 23, 2018 115 (4) E753-E761	2018-11-17	N
Fumigati	Aspergillus cejpii	FS110	Y	7809	23887422	0.50066	13	3505643	0.935	0.003	0.032	0.03	98.87x	N	SAMN11104596	N	2019-04-23	Deep-sea-derived	https://www.ncbi.nlm.nih.gov/assembly/GCA_004769165.1	N/A; sequenced by Guangdong Institute of Microbiology
Fumigati	Aspergillus neoellipticus	NRRL 5109	Y	8756	27554191	0.502366	160	886472	0.937	0.003	0.032	0.028	96.0x	N	SAMN08917665	Y	2019-04-27	Isolated from pus of a case of chronic emphysema	https://www.ncbi.nlm.nih.gov/assembly/GCA_003116565.1	Draft Genome Sequence of NRRL 5109, an Ex-Type Isolate of Aspergillus neoellipticus. Microbiol Resour Announc. 2018 Dec 6;7(22). pii: e01262-18. doi: 10.1128/MRA.01262-18. eCollection 2018 Dec.
Fumigati	Aspergillus viridinutans	FRR 0576	Y	9296	29815307	0.502766	285	425947	0.94	0.004	0.027	0.029	30.0x	N	SAMN10698884	Y	2019-04-27	NA	https://www.ncbi.nlm.nih.gov/assembly/GCA_004368095.1	The fungal gene cluster for biosynthesis of the antibacterial agent viriditoxin. Fungal Biol Biotechnol. 2019 Jul 1;6:2. doi: 10.1186/s40694-019-0072-y. eCollection 2019.
Clavati	Aspergillus clavatus	NRRL 1	Y	9121	27859441	0.512299	143	2493640	0.976	0.002	0.019	0.003	NA	Y	SAMN02953636	Y	2018-11-15	Potentially very old strain - 1800s?	https://www.ncbi.nlm.nih.gov/assembly/GCF_000002715.2/	Genomic islands in the pathogenic filamentous fungus Aspergillus fumigatus. PLoS Genet. 2008 Apr 11;4(4):e1000046. doi: 10.1371/journal.pgen.1000046.	2018-11-17	Unknown
Aspergillus	Aspergillus cristatus	GZAAS20.1005	Y	10344	28454192	0.499052	68	2316641	0.951	0.022	0.01	0.017	100.0x	Y	SAMN03278705	Y	2018-11-15	isolated from Fuzhuan brick tea	https://www.ncbi.nlm.nih.gov/assembly/GCA_001717485.1	Comparative genomic and transcriptomic analyses of the Fuzhuan brick tea-fermentation fungus Aspergillus cristatus. BMC Genomics. 2016 Jun 7;17:428. doi: 10.1186/s12864-016-2637-y.	2018-11-17	N
Aspergillus	Aspergillus glaucus	CBS 516.65	Y	11255	27993362	0.497892	82	1040687	0.955	0.009	0.016	0.02	175.9x	Y	SAMN02194406	Y	2018-11-15	Unpaianted board in K.B. Raper's basement	https://www.ncbi.nlm.nih.gov/assembly/GCF_001890805.1/	Comparative genomics reveals high biological diversity and specific adaptations in the industrially and medically important fungal genus Aspergillus. Genome Biology 2017 18:28. doi: 10.1186/s13059-017-1151-0	2018-11-17	N
Cremei	Aspergillus wentii	DTO 134E9	Y	12435	31350635	0.489379	27	4128426	0.964	0.009	0.013	0.014	95x	Y	SAMN02744089	Y	2018-11-15	indoor environment	https://www.ncbi.nlm.nih.gov/assembly/GCA_001890725.1/	Comparative genomics reveals high biological diversity and specific adaptations in the industrially and medically important fungal genus Aspergillus. Genome Biology 2017 18:28. doi: 10.1186/s13059-017-1151-0	2018-11-18	N
