## Supplementary Table 2 for "An evolutionary genomic approach reveals both conserved and species-specific genetic elements related to human disease in closely related *Aspergillus* fungi"

### Sheet: Sheet1
Branch	Gene Gains	Gene Losses	Net Gene Gain or Loss
1	+3,717	-294	+3,423
2	+2,116	-191	+1,925
3	+2,042	-1,028	+1,014
4	+1,192	-1,737	-545
5	+937	-170	+767
6	+1,495	-776	+719
7	+219	-136	+83
8	+268	-136	+132
9	+831	-690	+141
10	+1,347	-503	+844
11	+2,495	-362	+2,133
12	+888	-594	+264
13	+1,310	-139	+1,171
14	+494	-112	+382
15	+161	-78	+83
16	+114	-196	-52
17	+150	-78	+72
18	+118	-91	+27
19	+1,371	-1,053	+318
20	+96	-418	-322
21	+1,044	-945	+99
22	+172	-178	-6
23	+242	-32	+210
24	+645	-151	+494
25	+50	-53	-3
26	+1,040	-704	+336
27	±0	±0	±0
28	+596	-289	+307
29	+17	-8	+9
30	+247	-78	+169
31	+96	-51	+45
32	+117	-99	+18
33	+239	-410	-171
34	+159	-404	-245
