## Supplementary Table 3 for "An evolutionary genomic approach reveals both conserved and species-specific genetic elements related to human disease in closely related *Aspergillus* fungi"

### Sheet: Sheet1
* - genes whose mutants decreased virulence
Category	Gene Name(s)	AFUA
Secondary Metabolism	fma-PKS/fmaB	AFUA_8G00370
	ftmA/nrps1/sidC/sidD/pes3*	AFUA_8G00170/AFUA_1G10380/AFUA_1G17200/AFUA_3G03420/AFUA_5G12730
	pksP	AFUA_2G17600
	abr2*	AFUA_2G17530
	fmaG	AFUA_8G00510
	osc3	AFUA_4G14770
	arp1*	AFUA_2G17580
	ayg1*	AFUA_2G17550
	sidI	AFUA_1G17190
	ftmE	AFUA_8G00220
	ftmD/ftmPT1	AFUA_8G00200/AFUA_8G00210
	fma-AT	AFUA_8G00380
	hasB	AFUA_3G12900
	ftmF	AFUA_8G00230
	gliP/hasD	AFUA_6G09660/AFUA_3G12920
	sidF	AFUA_3G03400
	arp2*	AFUA_2G17560
	sidH	AFUA_3G03410
	fmaD	AFUA_8G00390
	gliT	AFUA_6G09740
	nrps11	AFUA_6G12050
	gliK	AFUA_6G09700
	gliC	AFUA_6G09670
	gliJ	AFUA_6G09650
	gliI	AFUA_6G09640
	gliN	AFUA_6G09720
	gliA	AFUA_6G09710
	gliH	AFUA_6G09745
	gliZ	AFUA_6G09630
	hasA	AFUA_3G12890
	hasC	AFUA_3G12910
	sidG*	AFUA_3G03650
	gliG	AFUA_6G09690
	hasH/hasG	AFUA_3G12960/AFUA_3G12950
	fmaE	AFUA_8G00470
	ftmC	AFUA_8G00190
	fmaF	AFUA_8G00480
	ftmPT2	AFUA_8G00250
	ftmG	AFUA_8G00240
	cyp5081A1	AFUA_4G14780
	cyp5081B1	AFUA_4G14790
	sdr1	AFUA_4G14800
	cyp5081D1	AFUA_4G14810
	Unnamed	AFUA_4G14820
	cyp5081C1	AFUA_4G14830
	Unnamed	AFUA_4G14840
	Unnamed	AFUA_4G14850
	fma-TC	AFUA_8G00520
Stress Response	abcC	AFUA_1G14330
	pmcA	AFUA_1G10880
	tpsA*/tpsB*	AFUA_6G12950/AFUA_2G04010
	orlA	AFUA_3G05650
	crpA	AFUA_3G12740
	mid1	AFUA_5G05840
	cat1	AFUA_3G02270
	phzA	AFUA_2G03950
	flcA/flcB	AFUA_4G13340/AFUA_2G17650
	zrfC	AFUA_4G09560
	cycA	AFUA_2G13110
	horA	AFUA_4G09810
	mpkC/sakA	AFUA_5G09100/AFUA_1G12940
	cgrA	AFUA_8G02750
	cipC	AFUA_5G09330
	zrfA	AFUA_1G01550
	cat2	AFUA_8G01670
	rbdA	AFUA_6G12750
	tmpL	AFUA_8G01222
Cell Wall Metabolism	chsC/chsG
	erg12	AFUA_4G07780
	tslA*	AFUA_7G03940
	atrR	AFUA_2G02690
	cyp51A/cyp51B	AFUA_4G06890/AFUA_7G03740
	chsF	AFUA_8G05630
	ags1/ags2	AFUA_3G00910/AFUA_2G11270
	rodA	AFUA_5G09580
Signaling	gin4*	AFUA_6G02300
	cpcB	AFUA_4G13170
	rasB	AFUA_2G07770
	kexB	AFUA_4G12970
	gpaB	AFUA_1G12930
	rhbA	AFUA_5G05480
	gprD	AFUA_2G12640
Amino Acid Biosynthesis	ilv3/ilv3B	AFUA_2G14210/AFUA_1G03550
	trpE	AFUA_6G12580
	agrEF	AFUA_6G02910
	trpB	AFUA_2G13250
	hcsA	AFUA_4G10460
	aroB	AFUA_1G06940
General Metabolism	ppoA*/B*/C*	AFUA_4G10770/AFUA_4G00180/AFUA_3G12120
	ole1	AFUA_7G05920
	glfA	AFUA_3G12690
	hem15	AFUA_5G07750
	pyrG	AFUA_2G08360
Other	tub1	AFUA_1G02550
	myoE	AFUA_5G05550
	trr1	AFUA_4G12990
	esf1	AFUA_2G05420
	pep1	AFUA_5G13300
	mshA	AFUA_3G09850
	aspA*	AFUA_5G08540
	pld2	AFUA_2G16520
	nudC	AFUA_6G07120
	perA	AFUA_1G06200
	tif35	AFUA_2G09870
	fleA*	AFUA_5G14740
