## Supplementary Table 4 for "An evolutionary genomic approach reveals both conserved and species-specific genetic elements related to human disease in closely related *Aspergillus* fungi"

### Sheet: Sheet1
Section Fumigati-specific	A. fumigatus-specific	Absent in A. fumigatus	Lowly Pathogenic Species-Specific	High Omega in A. fumigatus Strains (Conserved Pathogenicity Rates)	Species-Specific Rates in A. fumigatus	High Omega only in A. fumigatus Strains (Species-Specific Rates)
AFUA_6G12030	AFUA_8G01450	NFIA_036190	NFIA_057720	AFUA_3G08140	AFUA_2G11650	AFUA_2G11560
AFUA_6G14610	AFUA_3G02110	NFIA_036210		AFUA_3G07690	AFUA_2G11560	AFUA_4G08340
AFUA_5G14530	AFUA_8G01620			AFUA_4G07150	AFUA_2G11490	AFUA_4G08260
AFUA_5G14540	AFUA_8G01610			AFUA_2G01620	AFUA_2G11430	AFUA_1G01990
AFUA_7G05080	AFUA_8G01540			AFUA_2G01970	AFUA_2G11130	AFUA_1G03650
AFUA_7G05085	AFUA_5G00860			AFUA_7G03780	AFUA_4G13000	AFUA_1G04680
AFUA_5G12750	AFUA_6G09560			AFUA_2G11650	AFUA_2G10860	AFUA_1G04710
AFUA_5G12770	AFUA_6G09620			AFUA_6G07550	AFUA_2G10710	AFUA_1G05560
AFUA_7G06170	AFUA_5G09870			AFUA_3G06495	AFUA_2G10640	AFUA_1G06290
AFUA_7G06180	AFUA_5G10110			AFUA_6G08540	AFUA_2G10380	AFUA_1G06410
AFUA_3G03500	AFUA_6G00720				AFUA_2G10360	AFUA_1G07420
AFUA_3G03510	AFUA_5G14220				AFUA_2G10150	AFUA_1G10600
AFUA_5G01060	AFUA_5G14170				AFUA_2G10140	AFUA_1G11110
AFUA_5G01080	AFUA_5G13760				AFUA_2G10120	AFUA_1G13590
AFUA_2G16310	AFUA_5G06830				AFUA_2G12940	AFUA_1G14420
AFUA_4G03520	AFUA_8G02340				AFUA_4G12890	AFUA_1G15280
AFUA_1G01220	AFUA_7G00210				AFUA_2G13020	AFUA_1G15930
AFUA_6G00290	AFUA_8G02210				AFUA_2G13030	AFUA_3G06740
AFUA_6G03190	AFUA_8G02200				AFUA_2G13070	AFUA_3G08280
AFUA_6G03230	AFUA_1G10012				AFUA_2G13080	AFUA_3G10470
AFUA_6G07240	AFUA_2G13180				AFUA_2G13090	AFUA_5G12860
AFUA_6G10750	AFUA_1G03230				AFUA_2G13100	AFUA_5G09550
AFUA_6G10860	AFUA_7G01140				AFUA_2G13140	AFUA_5G06600
AFUA_6G11280	AFUA_7G00810				AFUA_2G13260	AFUA_5G06270
AFUA_3G00470	AFUA_2G00480				AFUA_2G13430	AFUA_5G02540
AFUA_3G00820	AFUA_2G00490				AFUA_4G12830	AFUA_6G13460
AFUA_3G00840	AFUA_2G01140				AFUA_2G13520	AFUA_6G13140
AFUA_3G01170	AFUA_6G12190				AFUA_2G13740	AFUA_6G07020
AFUA_3G01180	AFUA_6G06690				AFUA_2G13780	AFUA_6G05110
AFUA_3G01250	AFUA_3G14820				AFUA_2G13830	AFUA_2G03580
AFUA_3G01630	AFUA_1G04370				AFUA_2G14010	AFUA_7G05540
AFUA_3G01640	AFUA_3G09450				AFUA_2G14100	AFUA_7G04150
AFUA_3G01710	AFUA_3G09510				AFUA_2G14130	AFUA_8G05460
AFUA_3G02770	AFUA_3G09530				AFUA_2G14260	AFUA_8G05490
AFUA_3G03000	AFUA_3G12390				AFUA_2G14270
AFUA_3G03380	AFUA_3G12790				AFUA_2G14280
AFUA_3G03460	AFUA_3G13560				AFUA_4G12750
AFUA_3G03590	AFUA_3G13780				AFUA_2G14490
AFUA_3G03600	AFUA_4G03280				AFUA_2G14570
AFUA_5G14730	AFUA_3G09400				AFUA_2G14770
AFUA_5G14720	AFUA_1G17540				AFUA_4G12690
AFUA_5G14600	AFUA_1G17550				AFUA_2G14900
AFUA_5G14210	AFUA_6G11500				AFUA_2G14970
AFUA_5G14190	AFUA_5G03269				AFUA_2G15190
AFUA_2G05290	AFUA_3G03540				AFUA_2G15430
AFUA_2G05635	AFUA_3G02420				AFUA_2G15530
AFUA_2G12650	AFUA_3G01820				AFUA_2G15550
AFUA_2G14440	AFUA_3G01690				AFUA_2G15560
AFUA_2G14450	AFUA_7G06730				AFUA_2G15730
AFUA_2G14480	AFUA_5G12220				AFUA_2G15830
AFUA_2G17300	AFUA_5G12700				AFUA_2G16030
AFUA_2G17860	AFUA_2G09580				AFUA_2G16040
AFUA_2G17870	AFUA_5G07350				AFUA_2G16060
AFUA_7G05000	AFUA_8G00160				AFUA_2G16140
AFUA_7G05040	AFUA_8G00342				AFUA_4G12530
AFUA_7G05060	AFUA_1G01110				AFUA_2G16280
AFUA_7G05090	AFUA_1G01390				AFUA_2G16420
AFUA_7G05100	AFUA_1G01500				AFUA_4G12490
AFUA_7G05190	AFUA_2G12820				AFUA_4G12480
AFUA_8G00620	AFUA_6G03380				AFUA_2G16890
AFUA_8G00700	AFUA_6G09420				AFUA_4G12440
AFUA_8G01260	AFUA_6G00210				AFUA_2G16985
AFUA_8G01340	AFUA_8G01950				AFUA_4G12430
AFUA_8G01480	AFUA_4G13520				AFUA_2G17080
AFUA_8G01530	AFUA_3G02790				AFUA_2G17170
AFUA_8G02410	AFUA_8G06780				AFUA_4G12240
AFUA_8G02490	AFUA_8G06670				AFUA_4G12210
AFUA_8G06040	AFUA_8G06610				AFUA_4G12090
AFUA_8G06580	AFUA_8G06080				AFUA_4G12070
AFUA_7G00320	AFUA_8G05975				AFUA_4G11960
AFUA_7G00670	AFUA_8G05780				AFUA_4G11900
AFUA_3G14970	AFUA_8G05770				AFUA_4G11870
AFUA_3G14400					AFUA_4G11820
AFUA_3G13590					AFUA_4G11640
AFUA_3G12580					AFUA_4G11560
AFUA_3G09160					AFUA_4G11510
AFUA_1G17610					AFUA_4G11440
AFUA_1G17340					AFUA_4G11330
AFUA_1G17220					AFUA_4G11190
AFUA_1G16430					AFUA_4G11012
AFUA_1G11220					AFUA_4G10970
AFUA_1G06870					AFUA_4G10910
AFUA_1G06480					AFUA_4G10650
AFUA_1G05920					AFUA_4G10600
AFUA_1G01900					AFUA_4G10500
AFUA_1G01350					AFUA_4G10400
AFUA_1G01340					AFUA_4G13940
AFUA_1G01210					AFUA_4G10260
AFUA_1G01130					AFUA_4G10100
AFUA_1G01120					AFUA_4G10030
AFUA_2G00250					AFUA_4G10000
AFUA_2G03180					AFUA_4G09970
AFUA_5G06820					AFUA_4G09910
AFUA_5G01600					AFUA_4G09830
AFUA_5G01320					AFUA_4G09770
AFUA_4G14230					AFUA_4G09740
AFUA_4G14085					AFUA_4G09210
AFUA_4G14080					AFUA_4G09120
AFUA_4G13070					AFUA_4G08910
AFUA_4G08640					AFUA_4G08800
AFUA_4G08390					AFUA_4G08770
AFUA_4G01260					AFUA_4G08560
AFUA_4G01040					AFUA_4G08530
AFUA_4G00400					AFUA_4G08440
AFUA_4G00250					AFUA_4G08340
					AFUA_4G08330
					AFUA_4G08300
					AFUA_4G08280
					AFUA_4G08260
					AFUA_4G07380
					AFUA_4G07220
					AFUA_4G13660
					AFUA_4G07150
					AFUA_4G07100
					AFUA_4G07090
					AFUA_4G07030
					AFUA_4G07010
					AFUA_4G13560
					AFUA_4G06900
					AFUA_4G06850
					AFUA_4G06840
					AFUA_4G06600
					AFUA_4G06550
					AFUA_4G06490
					AFUA_4G06350
					AFUA_4G06260
					AFUA_4G06150
					AFUA_4G06120
					AFUA_4G06100
					AFUA_4G06090
					AFUA_4G06060
					AFUA_4G06020
					AFUA_4G05980
					AFUA_4G05910
					AFUA_4G05870
					AFUA_4G13440
					AFUA_2G07430
					AFUA_2G07450
					AFUA_2G07470
					AFUA_2G07670
					AFUA_2G08390
					AFUA_2G08410
					AFUA_2G08440
					AFUA_2G08470
					AFUA_2G08570
					AFUA_2G08590
					AFUA_2G08650
					AFUA_2G08870
					AFUA_2G09000
					AFUA_2G09010
					AFUA_4G13280
					AFUA_2G09120
					AFUA_4G13270
					AFUA_2G09220
					AFUA_2G09240
					AFUA_2G09550
					AFUA_4G13240
					AFUA_2G09680
					AFUA_2G09740
					AFUA_2G09800
					AFUA_2G09830
					AFUA_2G09840
					AFUA_2G10000
					AFUA_2G12590
					AFUA_2G12570
					AFUA_2G12520
					AFUA_2G12430
					AFUA_2G12390
					AFUA_2G12330
					AFUA_2G12220
					AFUA_4G13140
					AFUA_2G12150
					AFUA_2G12140
					AFUA_2G12010
					AFUA_1G02490
					AFUA_1G02450
					AFUA_1G02390
					AFUA_1G02330
					AFUA_1G02310
					AFUA_1G02170
					AFUA_1G02150
					AFUA_1G02090
					AFUA_1G02010
					AFUA_1G02000
					AFUA_1G01990
					AFUA_1G01850
					AFUA_1G01780
					AFUA_1G01560
					AFUA_1G03050
					AFUA_1G03030
					AFUA_1G03010
					AFUA_1G02990
					AFUA_1G02930
					AFUA_1G03400
					AFUA_1G03490
					AFUA_1G03650
					AFUA_1G03660
					AFUA_1G03680
					AFUA_1G03730
					AFUA_1G03940
					AFUA_1G04210
					AFUA_1G04260
					AFUA_1G04290
					AFUA_1G04460
					AFUA_1G04480
					AFUA_1G04490
					AFUA_1G04570
					AFUA_1G04680
					AFUA_1G04710
					AFUA_1G04750
					AFUA_1G04910
					AFUA_1G05110
					AFUA_1G05280
					AFUA_1G05350
					AFUA_1G05370
					AFUA_1G05410
					AFUA_1G05490
					AFUA_1G05560
					AFUA_1G05640
					AFUA_1G05660
					AFUA_1G05700
					AFUA_1G05740
					AFUA_1G05750
					AFUA_1G05830
					AFUA_1G06030
					AFUA_1G06040
					AFUA_1G06330
					AFUA_1G06290
					AFUA_1G06410
					AFUA_1G06520
					AFUA_1G06660
					AFUA_1G06762
					AFUA_1G06820
					AFUA_1G06900
					AFUA_1G07150
					AFUA_1G07250
					AFUA_1G07300
					AFUA_1G07420
					AFUA_1G07490
					AFUA_1G07590
					AFUA_1G07640
					AFUA_1G07690
					AFUA_1G07700
					AFUA_1G08790
					AFUA_1G08830
					AFUA_1G08860
					AFUA_1G08870
					AFUA_1G08890
					AFUA_1G09060
					AFUA_1G09050
					AFUA_1G09040
					AFUA_1G08960
					AFUA_1G09170
					AFUA_1G09200
					AFUA_1G09220
					AFUA_1G09550
					AFUA_1G09560
					AFUA_1G09590
					AFUA_1G09620
					AFUA_1G09640
					AFUA_1G09820
					AFUA_1G09870
					AFUA_1G10050
					AFUA_1G10080
					AFUA_1G10190
					AFUA_1G10330
					AFUA_1G10350
					AFUA_1G10450
					AFUA_1G10480
					AFUA_1G10600
					AFUA_1G10620
					AFUA_1G10930
					AFUA_1G11060
					AFUA_1G11110
					AFUA_1G11480
					AFUA_1G11490
					AFUA_1G11720
					AFUA_1G11780
					AFUA_1G11800
					AFUA_1G11850
					AFUA_1G11920
					AFUA_1G11980
					AFUA_1G12000
					AFUA_1G12310
					AFUA_1G12810
					AFUA_1G12820
					AFUA_1G12890
					AFUA_1G12960
					AFUA_1G12980
					AFUA_1G13020
					AFUA_1G13100
					AFUA_1G13200
					AFUA_1G13250
					AFUA_1G13280
					AFUA_1G13340
					AFUA_1G13390
					AFUA_1G13450
					AFUA_1G13520
					AFUA_1G13540
					AFUA_1G13560
					AFUA_1G13590
					AFUA_1G13620
					AFUA_1G13700
					AFUA_1G13920
					AFUA_1G14030
					AFUA_1G14240
					AFUA_1G14260
					AFUA_1G14300
					AFUA_1G14310
					AFUA_1G14400
					AFUA_1G14420
					AFUA_1G14550
					AFUA_1G14630
					AFUA_1G14860
					AFUA_1G14870
					AFUA_1G14910
					AFUA_1G14920
					AFUA_1G14945
					AFUA_1G14970
					AFUA_1G15050
					AFUA_1G15110
					AFUA_1G15120
					AFUA_1G15280
					AFUA_1G15230
					AFUA_1G15150
					AFUA_1G15340
					AFUA_1G15380
					AFUA_1G15410
					AFUA_1G15470
					AFUA_1G15520
					AFUA_1G17100
					AFUA_1G16830
					AFUA_1G16800
					AFUA_1G16730
					AFUA_1G16660
					AFUA_1G16560
					AFUA_1G16440
					AFUA_1G15930
					AFUA_1G15890
					AFUA_1G15880
					AFUA_1G15810
					AFUA_1G15800
					AFUA_3G00520
					AFUA_3G01420
					AFUA_3G02300
					AFUA_3G02360
					AFUA_3G04150
					AFUA_3G04160
					AFUA_3G04200
					AFUA_3G04230
					AFUA_3G04260
					AFUA_3G04310
					AFUA_3G05330
					AFUA_3G05360
					AFUA_3G05370
					AFUA_3G05490
					AFUA_3G05500
					AFUA_3G05530
					AFUA_3G05590
					AFUA_3G05630
					AFUA_3G05690
					AFUA_3G05780
					AFUA_3G05950
					AFUA_3G06060
					AFUA_3G06080
					AFUA_3G06250
					AFUA_3G06320
					AFUA_3G06330
					AFUA_3G06360
					AFUA_3G06430
					AFUA_3G06440
					AFUA_3G06495
					AFUA_3G06560
					AFUA_3G06650
					AFUA_3G06740
					AFUA_3G06780
					AFUA_3G06790
					AFUA_3G06800
					AFUA_3G06850
					AFUA_3G06890
					AFUA_3G06970
					AFUA_3G07070
					AFUA_3G07200
					AFUA_3G07290
					AFUA_3G07600
					AFUA_3G07670
					AFUA_3G07690
					AFUA_3G07720
					AFUA_3G08050
					AFUA_3G08090
					AFUA_3G08140
					AFUA_3G08280
					AFUA_3G08320
					AFUA_3G08430
					AFUA_3G08440
					AFUA_3G08450
					AFUA_3G08500
					AFUA_3G10750
					AFUA_3G10800
					AFUA_3G10880
					AFUA_3G10250
					AFUA_3G10240
					AFUA_3G10190
					AFUA_3G10110
					AFUA_3G10060
					AFUA_3G09950
					AFUA_3G09880
					AFUA_3G09820
					AFUA_3G09770
					AFUA_3G09720
					AFUA_3G09710
					AFUA_3G09590
					AFUA_3G09560
					AFUA_3G09380
					AFUA_3G09350
					AFUA_3G09330
					AFUA_3G10600
					AFUA_3G10520
					AFUA_3G10510
					AFUA_3G10480
					AFUA_3G10470
					AFUA_3G10450
					AFUA_3G10390
					AFUA_3G10290
					AFUA_3G09130
					AFUA_3G09100
					AFUA_3G09090
					AFUA_3G09080
					AFUA_3G09050
					AFUA_3G09030
					AFUA_3G09020
					AFUA_3G08790
					AFUA_3G08810
					AFUA_3G08720
					AFUA_3G08710
					AFUA_3G08660
					AFUA_3G08590
					AFUA_3G11090
					AFUA_3G11130
					AFUA_3G11200
					AFUA_3G11300
					AFUA_3G11330
					AFUA_3G11390
					AFUA_3G11410
					AFUA_3G11440
					AFUA_3G11950
					AFUA_3G11955
					AFUA_3G11960
					AFUA_3G12030
					AFUA_3G12280
					AFUA_3G12310
					AFUA_3G12340
					AFUA_3G12360
					AFUA_3G12490
					AFUA_3G12500
					AFUA_3G12510
					AFUA_3G12520
					AFUA_3G12530
					AFUA_3G12800
					AFUA_3G13160
					AFUA_3G13210
					AFUA_3G13390
					AFUA_3G13920
					AFUA_3G13990
					AFUA_3G14100
					AFUA_3G14310
					AFUA_3G14350
					AFUA_5G14390
					AFUA_5G14360
					AFUA_5G13970
					AFUA_5G13930
					AFUA_5G13600
					AFUA_5G13460
					AFUA_5G13440
					AFUA_5G13380
					AFUA_5G13270
					AFUA_5G13230
					AFUA_5G13020
					AFUA_5G12790
					AFUA_5G12850
					AFUA_5G12860
					AFUA_5G12890
					AFUA_5G12660
					AFUA_5G12560
					AFUA_5G12470
					AFUA_5G12450
					AFUA_5G12390
					AFUA_5G12330
					AFUA_5G12080
					AFUA_5G12070
					AFUA_5G12050
					AFUA_5G12040
					AFUA_5G12020
					AFUA_5G12010
					AFUA_5G11990
					AFUA_5G11920
					AFUA_5G11840
					AFUA_5G11730
					AFUA_5G11700
					AFUA_5G11570
					AFUA_5G11450
					AFUA_5G11440
					AFUA_5G11350
					AFUA_5G11330
					AFUA_5G11240
					AFUA_5G11090
					AFUA_5G10820
					AFUA_5G10650
					AFUA_5G10580
					AFUA_5G09930
					AFUA_5G09810
					AFUA_5G09630
					AFUA_5G09550
					AFUA_5G09520
					AFUA_5G09510
					AFUA_5G09390
					AFUA_5G09250
					AFUA_5G09220
					AFUA_5G09210
					AFUA_5G09200
					AFUA_5G09090
					AFUA_5G09020
					AFUA_5G09000
					AFUA_5G08960
					AFUA_5G08940
					AFUA_5G08930
					AFUA_5G08770
					AFUA_5G08750
					AFUA_5G08740
					AFUA_5G08660
					AFUA_5G08600
					AFUA_5G08570
					AFUA_5G08560
					AFUA_5G08510
					AFUA_5G08450
					AFUA_5G08360
					AFUA_5G08370
					AFUA_5G08320
					AFUA_5G08000
					AFUA_5G07890
					AFUA_5G07870
					AFUA_5G07770
					AFUA_5G07720
					AFUA_5G07660
					AFUA_5G07480
					AFUA_5G07470
					AFUA_5G07150
					AFUA_5G07070
					AFUA_5G06710
					AFUA_5G06690
					AFUA_5G06670
					AFUA_5G06620
					AFUA_5G06600
					AFUA_5G06530
					AFUA_5G06480
					AFUA_5G06420
					AFUA_5G06380
					AFUA_5G06340
					AFUA_5G06310
					AFUA_5G06270
					AFUA_5G06190
					AFUA_5G06100
					AFUA_5G06050
					AFUA_5G05980
					AFUA_5G05910
					AFUA_5G05860
					AFUA_5G05720
					AFUA_5G05680
					AFUA_5G05580
					AFUA_5G05520
					AFUA_5G05500
					AFUA_5G04440
					AFUA_5G04380
					AFUA_5G04200
					AFUA_5G04190
					AFUA_5G03810
					AFUA_5G03590
					AFUA_5G03580
					AFUA_5G03500
					AFUA_5G03430
					AFUA_5G03330
					AFUA_5G03090
					AFUA_5G03060
					AFUA_5G02730
					AFUA_5G02540
					AFUA_5G02250
					AFUA_5G02240
					AFUA_5G02190
					AFUA_5G02170
					AFUA_5G01860
					AFUA_5G00640
					AFUA_6G14410
					AFUA_6G14220
					AFUA_6G14120
					AFUA_6G13690
					AFUA_6G13680
					AFUA_6G13660
					AFUA_6G13650
					AFUA_6G13460
					AFUA_6G13200
					AFUA_6G13140
					AFUA_6G13060
					AFUA_6G12990
					AFUA_6G12880
					AFUA_6G12840
					AFUA_6G12522
					AFUA_6G12470
					AFUA_6G12270
					AFUA_6G11570
					AFUA_6G11510
					AFUA_6G11450
					AFUA_6G11410
					AFUA_6G11370
					AFUA_6G11260
					AFUA_6G11210
					AFUA_6G11190
					AFUA_6G11180
					AFUA_6G11060
					AFUA_6G10830
					AFUA_6G10730
					AFUA_6G10670
					AFUA_6G10650
					AFUA_6G10540
					AFUA_6G10490
					AFUA_6G10360
					AFUA_6G10390
					AFUA_6G10410
					AFUA_6G10330
					AFUA_6G09980
					AFUA_6G09810
					AFUA_6G09292
					AFUA_6G09190
					AFUA_6G09160
					AFUA_6G09020
					AFUA_6G08930
					AFUA_6G08820
					AFUA_6G08810
					AFUA_6G08660
					AFUA_6G08600
					AFUA_6G08590
					AFUA_6G08570
					AFUA_6G08540
					AFUA_6G08520
					AFUA_6G08410
					AFUA_6G08290
					AFUA_6G08230
					AFUA_6G08140
					AFUA_6G08120
					AFUA_6G08110
					AFUA_6G07830
					AFUA_6G07730
					AFUA_6G07690
					AFUA_6G07680
					AFUA_6G07670
					AFUA_6G07620
					AFUA_6G07560
					AFUA_6G07550
					AFUA_6G07540
					AFUA_6G07440
					AFUA_6G07250
					AFUA_6G07220
					AFUA_6G07040
					AFUA_6G07020
					AFUA_6G06950
					AFUA_6G06920
					AFUA_6G06880
					AFUA_6G06810
					AFUA_6G06750
					AFUA_6G06540
					AFUA_6G06490
					AFUA_6G06400
					AFUA_6G06370
					AFUA_6G06335
					AFUA_6G05290
					AFUA_6G05170
					AFUA_6G05150
					AFUA_6G05110
					AFUA_6G04950
					AFUA_6G04910
					AFUA_6G04860
					AFUA_6G04830
					AFUA_6G04820
					AFUA_6G04760
					AFUA_6G04650
					AFUA_6G04600
					AFUA_6G04580
					AFUA_6G04390
					AFUA_6G04400
					AFUA_6G04420
					AFUA_6G04330
					AFUA_6G04310
					AFUA_6G04290
					AFUA_6G04000
					AFUA_6G04060
					AFUA_6G04090
					AFUA_6G04120
					AFUA_6G04230
					AFUA_6G03950
					AFUA_6G03960
					AFUA_6G03990
					AFUA_6G03900
					AFUA_6G03810
					AFUA_6G03640
					AFUA_6G03660
					AFUA_6G02940
					AFUA_6G02930
					AFUA_6G02340
					AFUA_6G02350
					AFUA_6G02410
					AFUA_6G02530
					AFUA_6G02840
					AFUA_6G00660
					AFUA_6G02000
					AFUA_6G02080
					AFUA_6G02215
					AFUA_6G02260
					AFUA_4G02880
					AFUA_4G03020
					AFUA_4G03060
					AFUA_4G03645
					AFUA_4G03750
					AFUA_4G03760
					AFUA_4G03790
					AFUA_4G03950
					AFUA_4G03960
					AFUA_4G04060
					AFUA_4G04230
					AFUA_4G04330
					AFUA_4G04350
					AFUA_4G04355
					AFUA_4G04530
					AFUA_4G04590
					AFUA_4G04612
					AFUA_4G04730
					AFUA_4G04745
					AFUA_4G04800
					AFUA_2G06250
					AFUA_2G06190
					AFUA_2G06120
					AFUA_2G06110
					AFUA_2G06090
					AFUA_2G06070
					AFUA_2G06020
					AFUA_2G05980
					AFUA_2G05860
					AFUA_2G05800
					AFUA_2G05490
					AFUA_2G05470
					AFUA_2G05450
					AFUA_2G05100
					AFUA_2G05090
					AFUA_2G05020
					AFUA_2G05010
					AFUA_2G04920
					AFUA_2G04830
					AFUA_2G04790
					AFUA_2G04780
					AFUA_2G04760
					AFUA_2G04750
					AFUA_2G04740
					AFUA_2G04720
					AFUA_2G04450
					AFUA_2G04280
					AFUA_2G04270
					AFUA_2G04190
					AFUA_2G03890
					AFUA_2G03770
					AFUA_2G03680
					AFUA_2G03620
					AFUA_2G03580
					AFUA_2G03420
					AFUA_2G03350
					AFUA_2G03300
					AFUA_2G03110
					AFUA_2G03080
					AFUA_2G03060
					AFUA_2G03030
					AFUA_2G02850
					AFUA_2G02840
					AFUA_2G02630
					AFUA_2G02620
					AFUA_2G02550
					AFUA_2G02480
					AFUA_2G02420
					AFUA_2G02280
					AFUA_2G02220
					AFUA_2G02210
					AFUA_2G02160
					AFUA_2G02120
					AFUA_2G02060
					AFUA_2G01970
					AFUA_2G01910
					AFUA_2G01890
					AFUA_2G01740
					AFUA_2G01630
					AFUA_2G01620
					AFUA_2G01520
					AFUA_2G01530
					AFUA_2G01540
					AFUA_2G01460
					AFUA_2G01200
					AFUA_7G06630
					AFUA_7G05970
					AFUA_7G05860
					AFUA_7G05752
					AFUA_7G05740
					AFUA_7G05720
					AFUA_7G05700
					AFUA_7G05580
					AFUA_7G05540
					AFUA_7G05520
					AFUA_7G05380
					AFUA_7G05360
					AFUA_7G05310
					AFUA_7G05250
					AFUA_7G05240
					AFUA_7G04710
					AFUA_7G04700
					AFUA_7G04480
					AFUA_7G04460
					AFUA_7G04310
					AFUA_7G04160
					AFUA_7G04150
					AFUA_7G04110
					AFUA_7G03930
					AFUA_7G03880
					AFUA_7G03870
					AFUA_7G03850
					AFUA_7G03840
					AFUA_7G03830
					AFUA_7G03780
					AFUA_7G03760
					AFUA_7G03680
					AFUA_7G02610
					AFUA_7G02570
					AFUA_7G02500
					AFUA_7G02420
					AFUA_7G02370
					AFUA_7G02000
					AFUA_7G01910
					AFUA_7G01890
					AFUA_7G01830
					AFUA_7G01700
					AFUA_7G01680
					AFUA_7G01350
					AFUA_7G01270
					AFUA_7G00350
					AFUA_8G02710
					AFUA_8G02860
					AFUA_8G03970
					AFUA_8G04030
					AFUA_8G04170
					AFUA_8G04180
					AFUA_8G04240
					AFUA_8G04290
					AFUA_8G04350
					AFUA_8G04400
					AFUA_8G04410
					AFUA_8G04470
					AFUA_8G04530
					AFUA_8G04540
					AFUA_8G04780
					AFUA_8G04850
					AFUA_8G04900
					AFUA_8G04940
					AFUA_8G04950
					AFUA_8G05130
					AFUA_8G05140
					AFUA_8G05190
					AFUA_8G05200
					AFUA_8G05370
					AFUA_8G05380
					AFUA_8G05450
					AFUA_8G05460
					AFUA_8G05490
					AFUA_8G05820
					AFUA_8G05660
					AFUA_8G05970
					AFUA_8G06920
					AFUA_4G00490
					AFUA_2G11900
